# Isobaric matching between runs and novel PSM-level normalization in MaxQuant strongly improve reporter ion-based quantification

**DOI:** 10.1101/2020.03.30.015487

**Authors:** Sung-Huan Yu, Pelagia Kiriakidou, Jürgen Cox

## Abstract

Isobaric labeling has the promise of combining high sample multiplexing with precise quantification. However, normalization issues and the missing value problem of complete n-plexes hamper quantification across more than one n-plex. Here we introduce two novel algorithms implemented in MaxQuant that substantially improve the data analysis with multiple n-plexes. First, isobaric matching between runs (IMBR) makes use of the three-dimensional MS1 features to transfer identifications from identified to unidentified MS/MS spectra between LC-MS runs in order to utilize reporter ion intensities in unidentified spectra for quantification. On typical datasets, we observe a significant gain in quantifiable n-plexes. Second, we introduce a novel PSM-level normalization, applicable to data with and without common reference channel. It is a weighted median-based method, in which the weights reflect the number of ions that were used for fragmentation. On a typical dataset, we observe complete removal of batch effects and dominance of the biological sample grouping after normalization. Furthermore, we provide many novel processing and normalization options in Perseus, the companion software for the downstream analysis of quantitative proteomics results. All novel tools and algorithms are available with the regular MaxQuant and Perseus releases, which are downloadable at http://maxquant.org.
