## Supplementary material for "Isobaric matching between runs and novel PSM-level normalization in MaxQuant strongly improve reporter ion-based quantification": TableS1

Experiments	Channels	Samples
IDA_1	1	Kidney
IDA_1	2	Muscle
IDA_1	3	Cerebellum
IDA_1	4	Cerebrum
IDA_1	5	Liver
IDA_1	6	Lung
IDA_1	7	Heart
IDA_1	8	Spleen
IDA_2	1	Cerebellum
IDA_2	2	Kidney
IDA_2	3	Liver
IDA_2	4	Muscle
IDA_2	5	Lung
IDA_2	6	Heart
IDA_2	7	Cerebrum
IDA_2	8	Spleen
IDA_3	1	Lung
IDA_3	2	Spleen
IDA_3	3	Liver
IDA_3	4	Muscle
IDA_3	5	Heart
IDA_3	6	Cerebrum
IDA_3	7	Cerebellum
IDA_3	8	Kidney
IDA_4	1	Muscle
IDA_4	2	Spleen
IDA_4	3	Kidney
IDA_4	4	Cerebellum
IDA_4	5	Heart
IDA_4	6	Lung
IDA_4	7	Liver
IDA_4	8	Cerebrum
DDA_1	1	Kidney
DDA_1	2	Muscle
DDA_1	3	Cerebellum
DDA_1	4	Cerebrum
DDA_1	5	Liver
DDA_1	6	Lung
DDA_1	7	Heart
DDA_1	8	Spleen
DDA_2	1	Cerebellum
DDA_2	2	Kidney
DDA_2	3	Liver
DDA_2	4	Muscle
DDA_2	5	Lung
DDA_2	6	Heart
DDA_2	7	Cerebrum
DDA_2	8	Spleen
DDA_3	1	Lung
DDA_3	2	Spleen
DDA_3	3	Liver
DDA_3	4	Muscle
DDA_3	5	Heart
DDA_3	6	Cerebrum
DDA_3	7	Cerebellum
DDA_3	8	Kidney
DDA_4	1	Muscle
DDA_4	2	Spleen
DDA_4	3	Kidney
DDA_4	4	Cerebellum
DDA_4	5	Heart
DDA_4	6	Lung
DDA_4	7	Liver
DDA_4	8	Cerebrum
