## Supplementary material for "Isobaric matching between runs and novel PSM-level normalization in MaxQuant strongly improve reporter ion-based quantification": TableS2

Experiments	Channels	Samples	Peli1	Number
B	1	KO0	KO	2
B	2	KO10	KO	2
B	3	KO20	KO	2
B	4	WT0	WT	2
B	5	WT10	WT	2
B	6	WT20	WT	3
B	7	WT0	WT	2
B	8	WT10	WT	2
B	9	WT20	WT	2
B	10	Reference	Reference	pool
Y	1	KO0	KO	1
Y	2	KO0	KO	3
Y	3	KO10	KO	2
Y	4	KO10	KO	2
Y	5	KO20	KO	2
Y	6	KO20	KO	3
Y	7	WT0	WT	1
Y	8	WT10	WT	3
Y	9	WT20	WT	2
Y	10	Reference	Reference	pool
